# Species-specific transformer models of bacterial gene order and content for genomic surveillance tasks

**DOI:** 10.64898/2026.04.28.721069

**Authors:** Samuel T. Horsfield, Maciej Wiatrak, James O. McInerney, Stephen D. Bentley, Caroline Colijn, John A. Lees

## Abstract

Transformer models enable functionally meaningful representation of complex biological data, such as nucleotide or protein sequences. Existing foundation transformer models are trained on large multi-domain corpuses of unlabelled DNA or protein data, showing unmatched task generalisation. However, these foundation models are often outperformed on domain-specific tasks by models trained on taxonomically-constrained data, such as prokaryote gene annotation. By extension, species-specific transformer models hold promise for targeted analyses, given sufficient training data are available. Epidemiological analysis of bacterial pathogens exemplifies the use case of species-specific transformers, due to the wealth of genome data available, coupled with pathogen-specific analyses carried out during routine and outbreak surveillance. Here, we trained a transformer model, PanBART, on the gene content and gene order of two important and biologically distinct bacterial pathogens, *Escherichia coli* and *Streptococcus pneumoniae*, benchmarking against state-of-the-art non-transformer approaches for genomic epidemiology. We show PanBART learns representations of population structure in an unsupervised manner, and can be used to accurately assign genomes to biologically-meaningful sequence clusters. PanBART is also able to identify emergent lineages, differentiating them from pre-existing lineages, and can accurately predict genomes likely to uptake genes involved in antibiotic resistance before a transfer event has occurred. Finally, PanBART can be used to conduct co-selection analysis to identify pairs of genes likely to be evolving together. Our work demonstrates that species-specific transformer models can be employed in many critical public health scenarios. We lay the groundwork for wider application of such models in epidemiological analysis, and provide scenarios where such models excel.
