## Supplementary File 2 for "Species-specific transformer models of bacterial gene order and content for genomic surveillance tasks"

Taxon	Species_model	Cluster	Type	Data	Lineages
SAMD00077006	E. coli	8	Testing	100% Data	All
SAMD00077719	E. coli	8	Testing	100% Data	All
SAMD00126363	E. coli	8	Testing	100% Data	All
SAMD00126447	E. coli	8	Testing	100% Data	All
SAMD00126559	E. coli	8	Testing	100% Data	All
SAMD00126572	E. coli	8	Testing	100% Data	All
SAMD00497514	E. coli	8	Testing	100% Data	All
SAMD00497728	E. coli	8	Testing	100% Data	All
SAMD00497966	E. coli	8	Testing	100% Data	All
SAMD00498399	E. coli	8	Testing	100% Data	All
SAMD00498450	E. coli	8	Testing	100% Data	All
SAMEA3980758	E. coli	5_92_359_472_539_585_623_635_800_827_927_944_949_1020_1025_1036_1056_1065_1160_1176_1205_1234_1265_1339_1357_1366_1414_979_1447_815_824_1484_459_1563_1587_1649_1802_1819_1879_2063_2068_2112_2194_702_424_494_683_687_2228_497_1431_1863_2321_2546_2087_765_1268_1370_1371_986_2753_3054_1792_304_1565_2156_2819_2930_2572_2594_1846_3207_602_3387_3485_3269_249_1403_972_686_3184_3107_3328_2663_3512_489_338…	Testing	100% Data	All
SAMEA3980770	E. coli	5_92_359_472_539_585_623_635_800_827_927_944_949_1020_1025_1036_1056_1065_1160_1176_1205_1234_1265_1339_1357_1366_1414_979_1447_815_824_1484_459_1563_1587_1649_1802_1819_1879_2063_2068_2112_2194_702_424_494_683_687_2228_497_1431_1863_2321_2546_2087_765_1268_1370_1371_986_2753_3054_1792_304_1565_2156_2819_2930_2572_2594_1846_3207_602_3387_3485_3269_249_1403_972_686_3184_3107_3328_2663_3512_489_338…	Training	100% Data	All
SAMEA3980953	E. coli	5_92_359_472_539_585_623_635_800_827_927_944_949_1020_1025_1036_1056_1065_1160_1176_1205_1234_1265_1339_1357_1366_1414_979_1447_815_824_1484_459_1563_1587_1649_1802_1819_1879_2063_2068_2112_2194_702_424_494_683_687_2228_497_1431_1863_2321_2546_2087_765_1268_1370_1371_986_2753_3054_1792_304_1565_2156_2819_2930_2572_2594_1846_3207_602_3387_3485_3269_249_1403_972_686_3184_3107_3328_2663_3512_489_338…	Training	100% Data	All
SAMEA3980980	E. coli	5_92_359_472_539_585_623_635_800_827_927_944_949_1020_1025_1036_1056_1065_1160_1176_1205_1234_1265_1339_1357_1366_1414_979_1447_815_824_1484_459_1563_1587_1649_1802_1819_1879_2063_2068_2112_2194_702_424_494_683_687_2228_497_1431_1863_2321_2546_2087_765_1268_1370_1371_986_2753_3054_1792_304_1565_2156_2819_2930_2572_2594_1846_3207_602_3387_3485_3269_249_1403_972_686_3184_3107_3328_2663_3512_489_338…	Training	100% Data	All
SAMEA4062047	E. coli	5_92_359_472_539_585_623_635_800_827_927_944_949_1020_1025_1036_1056_1065_1160_1176_1205_1234_1265_1339_1357_1366_1414_979_1447_815_824_1484_459_1563_1587_1649_1802_1819_1879_2063_2068_2112_2194_702_424_494_683_687_2228_497_1431_1863_2321_2546_2087_765_1268_1370_1371_986_2753_3054_1792_304_1565_2156_2819_2930_2572_2594_1846_3207_602_3387_3485_3269_249_1403_972_686_3184_3107_3328_2663_3512_489_338…	Training	100% Data	All
SAMEA4921617	E. coli	5_92_359_472_539_585_623_635_800_827_927_944_949_1020_1025_1036_1056_1065_1160_1176_1205_1234_1265_1339_1357_1366_1414_979_1447_815_824_1484_459_1563_1587_1649_1802_1819_1879_2063_2068_2112_2194_702_424_494_683_687_2228_497_1431_1863_2321_2546_2087_765_1268_1370_1371_986_2753_3054_1792_304_1565_2156_2819_2930_2572_2594_1846_3207_602_3387_3485_3269_249_1403_972_686_3184_3107_3328_2663_3512_489_338…	Training	100% Data	All
SAMEA4921619	E. coli	5_92_359_472_539_585_623_635_800_827_927_944_949_1020_1025_1036_1056_1065_1160_1176_1205_1234_1265_1339_1357_1366_1414_979_1447_815_824_1484_459_1563_1587_1649_1802_1819_1879_2063_2068_2112_2194_702_424_494_683_687_2228_497_1431_1863_2321_2546_2087_765_1268_1370_1371_986_2753_3054_1792_304_1565_2156_2819_2930_2572_2594_1846_3207_602_3387_3485_3269_249_1403_972_686_3184_3107_3328_2663_3512_489_338…	Training	100% Data	All
SAMEA4921639	E. coli	5_92_359_472_539_585_623_635_800_827_927_944_949_1020_1025_1036_1056_1065_1160_1176_1205_1234_1265_1339_1357_1366_1414_979_1447_815_824_1484_459_1563_1587_1649_1802_1819_1879_2063_2068_2112_2194_702_424_494_683_687_2228_497_1431_1863_2321_2546_2087_765_1268_1370_1371_986_2753_3054_1792_304_1565_2156_2819_2930_2572_2594_1846_3207_602_3387_3485_3269_249_1403_972_686_3184_3107_3328_2663_3512_489_338…	Training	100% Data	All
SAMEA4921641	E. coli	5_92_359_472_539_585_623_635_800_827_927_944_949_1020_1025_1036_1056_1065_1160_1176_1205_1234_1265_1339_1357_1366_1414_979_1447_815_824_1484_459_1563_1587_1649_1802_1819_1879_2063_2068_2112_2194_702_424_494_683_687_2228_497_1431_1863_2321_2546_2087_765_1268_1370_1371_986_2753_3054_1792_304_1565_2156_2819_2930_2572_2594_1846_3207_602_3387_3485_3269_249_1403_972_686_3184_3107_3328_2663_3512_489_338…	Training	100% Data	All
SAMN05591659	E. coli	5_92_359_472_539_585_623_635_800_827_927_944_949_1020_1025_1036_1056_1065_1160_1176_1205_1234_1265_1339_1357_1366_1414_979_1447_815_824_1484_459_1563_1587_1649_1802_1819_1879_2063_2068_2112_2194_702_424_494_683_687_2228_497_1431_1863_2321_2546_2087_765_1268_1370_1371_986_2753_3054_1792_304_1565_2156_2819_2930_2572_2594_1846_3207_602_3387_3485_3269_249_1403_972_686_3184_3107_3328_2663_3512_489_338…	Training	100% Data	All
SAMN07676691	E. coli	5_92_359_472_539_585_623_635_800_827_927_944_949_1020_1025_1036_1056_1065_1160_1176_1205_1234_1265_1339_1357_1366_1414_979_1447_815_824_1484_459_1563_1587_1649_1802_1819_1879_2063_2068_2112_2194_702_424_494_683_687_2228_497_1431_1863_2321_2546_2087_765_1268_1370_1371_986_2753_3054_1792_304_1565_2156_2819_2930_2572_2594_1846_3207_602_3387_3485_3269_249_1403_972_686_3184_3107_3328_2663_3512_489_338…	Training	100% Data	All
SAMN09880088	E. coli	5_92_359_472_539_585_623_635_800_827_927_944_949_1020_1025_1036_1056_1065_1160_1176_1205_1234_1265_1339_1357_1366_1414_979_1447_815_824_1484_459_1563_1587_1649_1802_1819_1879_2063_2068_2112_2194_702_424_494_683_687_2228_497_1431_1863_2321_2546_2087_765_1268_1370_1371_986_2753_3054_1792_304_1565_2156_2819_2930_2572_2594_1846_3207_602_3387_3485_3269_249_1403_972_686_3184_3107_3328_2663_3512_489_338…	Testing	100% Data	All
SAMN33830981	E. coli	5_92_359_472_539_585_623_635_800_827_927_944_949_1020_1025_1036_1056_1065_1160_1176_1205_1234_1265_1339_1357_1366_1414_979_1447_815_824_1484_459_1563_1587_1649_1802_1819_1879_2063_2068_2112_2194_702_424_494_683_687_2228_497_1431_1863_2321_2546_2087_765_1268_1370_1371_986_2753_3054_1792_304_1565_2156_2819_2930_2572_2594_1846_3207_602_3387_3485_3269_249_1403_972_686_3184_3107_3328_2663_3512_489_338…	Training	100% Data	All
SAMN34031308	E. coli	5_92_359_472_539_585_623_635_800_827_927_944_949_1020_1025_1036_1056_1065_1160_1176_1205_1234_1265_1339_1357_1366_1414_979_1447_815_824_1484_459_1563_1587_1649_1802_1819_1879_2063_2068_2112_2194_702_424_494_683_687_2228_497_1431_1863_2321_2546_2087_765_1268_1370_1371_986_2753_3054_1792_304_1565_2156_2819_2930_2572_2594_1846_3207_602_3387_3485_3269_249_1403_972_686_3184_3107_3328_2663_3512_489_338…	Training	100% Data	All
